# Programmable self-assembling system to model intracellular protein aggregation and decode neurodegenerative diseases

**DOI:** 10.1101/2025.03.06.641009

**Authors:** Yujie Fan, Jonathan D. Hoang, Chelsie Steele, Yochana Benchetrit, Sayan Dutta, Gerard M. Coughlin, Nathan Appling, Xiaozhe Ding, Changfan Lin, Zhe Qu, Elisha D. Mackey, Viviana Gradinaru

## Abstract

Pathological protein aggregation is a conserved feature of neurodegenerative diseases. However, slow progression, aggregates heterogeneity and selective vulnerability make it challenging to model diseases and dissect mechanisms. Here, we present a genetically-encoded, modular platform of self-assembling protein that enables inducible, tunable and cell-type-specific formation of intracellular protein aggregates. We engineered self-assembling variants of α-synuclein (SAS), Tau, and TDP-43, recapitulating hallmarks of Parkinson’s disease, Alzheimer’s disease, and ALS, respectively. SAS formed Lewy body-like inclusions, nucleated endogenous α-synuclein, triggered neuroinflammation and neurite degeneration; Self-assembling-Tau induced tangles formation, extracellular Aβ and severe neurodegeneration; Self-assembling-TDP caused TDP-43 mislocalization and cytoplasmic inclusions with mild degeneration. Notably, the system revealed disease-specific aggregate-organelle interactions. *In vivo*, systemic or dopamine neuron-targeted delivery of SAS induced progressive motor deficits, dopaminergic neuron loss, and microglial activation. Our self-assembling system robustly mirrors histological, transcriptional, and behavioral features of human disease, providing a powerful platform to dissect mechanisms and accelerate therapeutic development.

**Graphical abstract:** 
