## Supplementary material for "Programmable self-assembling system to model intracellular protein aggregation and decode neurodegenerative diseases": Table S1

### Sheet: Sheet1
Code	Construct design	Source of SAP sequence	Amino Acid Sequence
SNCA OE	aSyn-Linker-V5	N/A	MDVFMKGLSKAKEGVVAAAEKTKQGVAEAAGKTKEGVLYVGSKTKEGVVHGVATVAEKTKEQVTNVGGAVVTGVTAVAQKTVEGAGSIAAATGFVKKDQLGKNEEGAPQEGILEDMPVDPDNEAYEMPSEEGYQDYEPEAGGGSGGTGGGKPIPNPLLGLDST
SAS3	aSyn-Linker-V5-1POK(E239Y)-Linker-MBP	Garcia-Seisdedos et al., 2017	MDVFMKGLSKAKEGVVAAAEKTKQGVAEAAGKTKEGVLYVGSKTKEGVVHGVATVAEKTKEQVTNVGGAVVTGVTAVAQKTVEGAGSIAAATGFVKKDQLGKNEEGAPQEGILEDMPVDPDNEAYEMPSEEGYQDYEPEAGGSGGTGGMIDYTAAGFTLLQGAHLYAPEDRGICDVLVANGKIIAVASNIPSDIVPNCTVVDLSGQILCPGFIDQHVHLIGGGGEAGPTTRTPEVALSRLTEAGVTSVVGLLGTDSISRHPESLLAKTRALNEEGISAWMLTGAYHVPSRTITGSVEKDVAIIDRVIGVKCAISDHRSAAPDVYHLANMAAESRVGGLLGGKPGVTVFHMGDSKKALQPIYDLLENCDVPISKLLPTHVNRNVPLFYQALEFARKGGTI…
SAS4	aSyn-Linker-DHF40-Linker-V5	Shen et al., 2018	MDVFMKGLSKAKEGVVAAAEKTKQGVAEAAGKTKEGVLYVGSKTKEGVVHGVATVAEKTKEQVTNVGGAVVTGVTAVAQKTVEGAGSIAAATGFVKKDQLGKNEEGAPQEGILEDMPVDPDNEAYEMPSEEGYQDYEPEAGGSGGTGGMSSEKEELRERLVKICVELAKLKGDDTLKAAEAAEEAFRLVVLAAMLAGIDSSEVLELAIRLIKTCVVLAAMEGYDISEACRAAAEAFTRVAMAALRAGITSSLVLKAAIELIKECVLNAAVEGYDISEACRAAAEAFKRVAEAAKRAGITSLETLLRAIEEIRKRVEEAQREGNDISEACRQAAEEFRKKAEELKRRGDVGGGSGGTGGGKPIPNPLLGLDST
SAS5	aSyn-Linker-DHF46-Linker-V5	Shen et al., 2018	MDVFMKGLSKAKEGVVAAAEKTKQGVAEAAGKTKEGVLYVGSKTKEGVVHGVATVAEKTKEQVTNVGGAVVTGVTAVAQKTVEGAGSIAAATGFVKKDQLGKNEEGAPQEGILEDMPVDPDNEAYEMPSEEGYQDYEPEAGGSGGTGGTKEERVLLMKVAILAIVAAKKGNTDEVRKALELALLIAKVSGTTEAVKLALEVVARVAIEAARRGNTDAVREALEVALEIARESGTTEAVKLALEVVARVAIEAARRGNTEAVVEALLVALEIAKESGTEEAVRLALEVVKRVSNEALKQGNVDAVKVALEVRKMIEELSGGGSGGTGGGKPIPNPLLGLDST
SAS6	2VYC-Linker-V5-linker-aSyn	Garcia-Seisdedos et al., 2017	MKVLIVESEFLHQDTWVGNAVERLADALSQQNVTVIKSTSFDDGFAILSSNEAIDCLMFSYQMEHPDEHQNVRQLIGKLHERQQNVPVFLLGDREKALAAMDRDLLELVDEFAWILEDTADFIAGRAVAAMTRYRQQLLPPLFSALMKYSDIHEYSWAAPGHQGGVGFTKTPAGRFYHDYYGENLFRTDMGIERTSLGSLLDHTGAFGESEKYAARVFGADRSWSVVVGTSGSNRTIMQACMTDNDVVVVDRNCHKSIEQGLMLTGAKPVYMVPSRNRYGIIGPIYPQEMQPETLQKKISESPLTKDKAGQKPSYCVVTNCTYDGVCYNAKEAQDLLEKTSDRLHFDEAWYGYARFNPIYADHYAMRGEPGDHNGPTVFATHSTHKLLNALSQASYIHV…
SAS10	γPFD-Linker-V5-Linker-aSyn	Chen et al., 2020	MVNEVIDINEAVRAYIAQIEGLRAEIGRLDATIATLRQSLATLKSLKTLGEGKTVLVPVGSIAQVEMKVEKMDKVVVSVGQNISAELEYEEALKYIEDEIKKLLTFRLVLEQAIAELYAKIEDLIAEAQQTSEEEKAEEEENEEKAEGGSGGTGGGKPIPNPLLGLDSTGGSGGTGGMDVFMKGLSKAKEGVVAAAEKTKQGVAEAAGKTKEGVLYVGSKTKEGVVHGVATVAEKTKEQVTNVGGAVVTGVTAVAQKTVEGAGSIAAATGFVKKDQLGKNEEGAPQEGILEDMPVDPDNEAYEMPSEEGYQDYEPEA
SAS21	aSyn-Linker-bTubulin-Linker-V5	Uniprot B4DY90	MDVFMKGLSKAKEGVVAAAEKTKQGVAEAAGKTKEGVLYVGSKTKEGVVHGVATVAEKTKEQVTNVGGAVVTGVTAVAQKTVEGAGSIAAATGFVKKDQLGKNEEGAPQEGILEDMPVDPDNEAYEMPSEEGYQDYEPEAGGSGGTGGMGDVGPRWANWDPSRSGVRDHPGQQSETLPHATFLQKIKFWEVISDEHGIDPTGTYHGDSDLQLDRISVYYNEATGGKYVPRAILVDLEPGTMDSVRSGPFGQIFRPDNFVFGQSGAGNNWAKGHYTEGAELVDSVLDVVWKEAESCDCLQGFQLTHSLGGGTGSGMGTLLISKIREEYPDRIMNTFSVVPSPKVSDTVVEPYNATLSVHQLVENTDETYCIDNEALYDICFRTLKLTTPTYGDLNHLVSA…
SAS22	aSyn-Linker-bActin-Linker-V5	Uniprot P60709	MDVFMKGLSKAKEGVVAAAEKTKQGVAEAAGKTKEGVLYVGSKTKEGVVHGVATVAEKTKEQVTNVGGAVVTGVTAVAQKTVEGAGSIAAATGFVKKDQLGKNEEGAPQEGILEDMPVDPDNEAYEMPSEEGYQDYEPEAGGSGGTGGMDDDIAALVVDNGSGMCKAGFAGDDAPRAVFPSIVGRPRHQGVMVGMGQKDSYVGDEAQSKRGILTLKYPIEHGIVTNWDDMEKIWHHTFYNELRVAPEEHPVLLTEAPLNPKANREKMTQIMFETFNTPAMYVAIQAVLSLYASGRTTGIVMDSGDGVTHTVPIYEGYALPHAILRLDLAGRDLTDYLMKILTERGYSFTTTAEREIVRDIKEKLCYVALDFEQEMATAASSSSLEKSYELPDGQVITIG…
SAS25	aSyn-Linker-Tom5-Linker-V5	Uniprot Q8N4H5	MDVFMKGLSKAKEGVVAAAEKTKQGVAEAAGKTKEGVLYVGSKTKEGVVHGVATVAEKTKEQVTNVGGAVVTGVTAVAQKTVEGAGSIAAATGFVKKDQLGKNEEGAPQEGILEDMPVDPDNEAYEMPSEEGYQDYEPEAGGSGGTGGMFRIEGLAPKLDPEEMKRKMREDVISSIRNFLIYVALLRVTPFILKKLDSIGGSGGTGGGKPIPNPLLGLDST
SAS26	Tom20-Linker-aSyn-Linker-V5	Uniprot Q15388	MVGRNSAIAAGVCGALFIGYCIYFGGSGGTGGMDVFMKGLSKAKEGVVAAAEKTKQGVAEAAGKTKEGVLYVGSKTKEGVVHGVATVAEKTKEQVTNVGGAVVTGVTAVAQKTVEGAGSIAAATGFVKKDQLGKNEEGAPQEGILEDMPVDPDNEAYEMPSEEGYQDYEPEAGGSGGTGGGKPIPNPLLGLDST
