## Supplementary material for "Programmable self-assembling system to model intracellular protein aggregation and decode neurodegenerative diseases": Table S4

### Sheet: Sheet1
RESOURCE TYPE	RESOURCE NAME	SOURCE	IDENTIFIER	NEW/REUSE	ADDITIONAL INFORMATION
protocol	AAV production and purification	protocols.io	dx.doi.org/10.17504/protocols.io.ewov1dpeovr2/v1	new
protocol	RNA Extraction From Mouse Tissue	protocols.io	dx.doi.org/10.17504/protocols.io.eq2ly618pgx9/v1	new
protocol	Whole Gut Transit Time, Fecal Water Content, and Fecal Output	protocols.io	dx.doi.org/10.17504/protocols.io.3byl4wxd2vo5/v1	new
protocol	Transfection of HEK cells with Lipofectamine 3000	protocols.io	dx.doi.org/10.17504/protocols.io.6qpvr97wzvmk/v1	new
protocol	Immunostaining Mouse Tissue	protocols.io	dx.doi.org/10.17504/protocols.io.kqdg3q7ypv25/v1	new
protocol	Mouse perfusion	protocols.io	dx.doi.org/10.17504/protocols.io.ewov1d5xovr2/v1	new
protocol	Retro-orbital injection of AAV in mice	protocols.io	dx.doi.org/10.17504/protocols.io.bp2l6drpdvqe/v1	new
protocol	Doxycycline Diet and Intraperitoneal Injections	protocols.io	dx.doi.org/10.17504/protocols.io.kxygxwo24v8j/v1	new
protocol	Mice Housing and Experimentation Conditions	protocols.io	dx.doi.org/10.17504/protocols.io.bp2l6dm71vqe/v1	new
protocol	Coronal cryosectioning of mouse brains	protocols.io	dx.doi.org/10.17504/protocols.io.x54v9rkzpv3e/v1	new
protocol	Beam Crossing	protocols.io	dx.doi.org/10.17504/protocols.io.n92ldr2jxg5b/v1	new
protocol	Bacterial Transformation Maxi Prep & Mini Prep	protocols.io	dx.doi.org/10.17504/protocols.io.yxmvm95q6l3p/v1	new
protocol	Immunostaining Cells	protocols.io	dx.doi.org/10.17504/protocols.io.4r3l29eb4v1y/v1	new
protocol	Western Blot	protocols.io	dx.doi.org/10.17504/protocols.io.j8nlk96p6v5r/v1	new
protocol	QPCR Protocol	protocols.io	dx.doi.org/10.17504/protocols.io.ewov1d79pvr2/v1	new
protocol	IPSC Neuron Development	protocols.io	dx.doi.org/10.17504/protocols.io.3byl4wrzovo5/v1	new
protocol	Primary Neuron Extraction	protocols.io	dx.doi.org/10.17504/protocols.io.5qpvo98ozv4o/v1	new
protocol	RNA extraction from Cells	protocols.io	dx.doi.org/10.17504/protocols.io.6qpvr9r2zvmk/v1	new
protocol	Open Field	protocols.io	dx.doi.org/10.17504/protocols.io.5qpvo972xv4o/v1	new
protocol	Organoid RNA Extraction	protocols.io	dx.doi.org/10.17504/protocols.io.81wgbr95qlpk/v1	new
protocol	AAV titration with qPCR	protocols.io	dx.doi.org/10.17504/protocols.io.261gery8dl47/v1	new
Antibody	Anti-Alpha-synuclein (phospho S129) antibody [EP1536Y] Rabbit	Abcam	Cat # ab51253, RRID:AB_869973	reuse
Antibody	V-5 Tag (E9H80) mouse mAb	Cell signaling	Cat # 80076S,RRID: AB_2920661	reuse
Antibody	PHOX2B Antibody human/mous	Bio-techne R&D system	Cat # AF4940 RRID:AB_2861427	reuse
Antibody	Anti-Alpha-synuclein (phospho S129) antibody mouse	BioLegend	Cat #. 825701,RRID:AB_2564891	reuse
Antibody	Anti-V5 Tag Antibody (EPR 27187-61)	Abcam	Cat # ab309485,RRID: AB_367602	reuse
Antibody	Anti-Tyrosine Hydroxylase Antibody Mouse	Sigma-Aldrich	Cat # MAB318,RRID:AB_2201528	reuse
Antibody	Anti-Tyrosine Hydroxylase Antibody Rabbit	Sigma-Aldrich	Cat # AB152 ,RRID: AB_3676020	reuse
Antibody	Anti-Tyrosine Hydroxylase Antibody Chicken	ABCAM	Cat # ab76442,RRID:AB_1524535	reuse
Antibody	Anti-NeuN Antibody Chicken	ABCAM	Cat # ab134014,RRID:AB_2313589	reuse
Antibody	Anti-MAP2 Antibody Chicken	ABCAM	Cat # ab5392,RRID:AB_2138153	reuse
Antibody	Anti-Glial Fibrillary Acidic Protein Antibody Chicken	Antibodies INC	Cat # GFAP,RRID:AB_2313547	reuse
Antibody	Rabbit Polyclonal Antibody to IBA1 RPCA-IBA1	EnCor Biotechnology	Cat # RPCA-IBA1, RRID:AB_2722747	reuse
Antibody	PGP9.5 polyclonal antibody	ThermoFisher	Cat # PA1-10011,RRID:AB_1088162.	reuse
Antibody	Anti-TOMM20 antibody Mitochondrial Marker	Abcam	Cat # ab186735,RRID:AB_2889972	reuse
Antibody	Anti-Choline Acetyltransferase Antibody- goat	Sigma-Aldrich	Cat # AB144P,RRID:AB_2079751	reuse
Antibody	Anti-CD4 antibody rabbit	Abcam	Cat # ab183685,RRID:AB_2686917	reuse
Antibody	CD8 monoclonal Rabbit	Invitrogen	Cat # MA5-14548,RRID:AB_10984334.	reuse
Antibody	Donkey anti-Human IgG H&L (AMCA)	Jackson Immuno	Cat # 709-155-149,RRID: AB_2340529	reuse
Antibody	Donkey anti-Human Dylight 405	Jackson Immuno	Cat # 709-475-149,RRID: AB_2340553	reuse
Antibody	Anti-Donkey Alexa Fluor 647 Anti-Chicken	Jackson Immuno	Cat #703-606-155,RRID:AB_2340380	reuse
Antibody	Anti-Donkey Alexa Fluor 647 Anti-Mouse	Jackson Immuno	Cat # 715-606-150,RRID: AB_2340865	reuse
Antibody	Anti-Donkey Alexa Fluor 647 Anti-Rabbit	Jackson Immuno	Cat # 711-606-152,RRID:AB_2340625.	reuse
Antibody	Anti-Donkey Alexa Fluor 594 Anti Mouse	Jackson Immuno	Cat # 715-585-150,RRID:AB_2340854	reuse
Antibody	Anti-Donkey Alexa Fluor 488 Anti rabbit	Jackson Immuno	Cat # 711-546-152,RRID:AB_2340619	reuse
Antibody	Anti-Donkey Alexa Fluor 488 Ant Chick	Jackson Immuno	Cat #703-546-155,RRID:AB_2340376	reuse
Antibody	Anti-Donkey Alexa Fluor 488 Anti Mouse	Jackson Immuno	Cat # 715-546-151,RRID:AB_2340850	reuse
Antibody	Anti-Donkey Alexa Fluor CY3 Anti rabbit	Jackson Immuno	Cat # 711-166-152,RRID:AB_2313568	reuse
Antibody	Anti-Donkey Alexa Fluor CY3 Anti Chick	Jackson Immuno	Cat # 703-166-155,RRID:AB_2340364	reuse
Antibody	Anti-Donkey Alexa Fluor CY3 Anti Mouse	Jackson Immuno	Cat # 715-166-151,RRID:AB_2340817	reuse
Chemical, peptide, or recombinant protein	EDTA-free Protease Inhibitor	Sigma	Cat #11836170001	reuse
Chemical, peptide, or recombinant protein	Y-27632	R&D Systems	Cat #1524	reuse
Chemical, peptide, or recombinant protein	SB431542	R&D Systems	Cat #1614	reuse
Chemical, peptide, or recombinant protein	BMP4	R&D Systems	Cat #314-BP	reuse
Chemical, peptide, or recombinant protein	CHIR	R&D Systems	Cat #4423	reuse
Chemical, peptide, or recombinant protein	XAV	R&D Systems	Cat #3748	reuse
Chemical, peptide, or recombinant protein	LDN	R&D Systems	Cat #6053	reuse
Chemical, peptide, or recombinant protein	GDNF	Peprotech	Cat #450-10	reuse
Chemical, peptide, or recombinant protein	AA	Sigma	Cat #4034-100g	reuse
Chemical, peptide, or recombinant protein	NGF	Peprotech	Cat #450-01	reuse
Chemical, peptide, or recombinant protein	BDNF	R&D Systems	Cat #248-BDB	reuse
Chemical, peptide, or recombinant protein	cAMP	Sigma	Cat #D0627	reuse
Chemical, peptide, or recombinant protein	E8 medium	Thermo Fisher	Cat #A1517001	reuse
Chemical, peptide, or recombinant protein	E6 medium	Thermo Fisher	Cat #A1516401	reuse
Chemical, peptide, or recombinant protein	DMEM/F12	Thermo Fisher	Cat #21331020	reuse
Chemical, peptide, or recombinant protein	Neurobasal medium	Gibco	Cat #21103049	reuse
Chemical, peptide, or recombinant protein	N2	Stem Cell Technologies	Cat #07156	reuse
Chemical, peptide, or recombinant protein	B27	Life Technologies	Cat #17504044	reuse
Chemical, peptide, or recombinant protein	L-glutamine	Gibco	Cat #25030-164	reuse
Chemical, peptide, or recombinant protein	MEM non-essential amino acids (NEAA)	Sigma	Cat #M7145	reuse
Chemical, peptide, or recombinant protein	4',6-diamidino-2-phenylindole (DAPI)	Invitrogen	Cat #D1306	reuse
Chemical, peptide, or recombinant protein	HBSS 10x	Thermo Fisher	Cat # 14065056	reuse
Chemical, peptide, or recombinant protein	Poly-D-lysine	Millipore Sigma	Cat # A-003-E,	reuse
Chemical, peptide, or recombinant protein	BrainPhys™ Neuronal Medium SM1 Kit	Stem Cell Technologies	Cat # 05792	reuse
Chemical, peptide, or recombinant protein	Glutamax	Thermo Fisher	Cat # 35050061	reuse
Chemical, peptide, or recombinant protein	Penicillin-Streptomycin	Thermo Fisher	Cat # 15140122	reuse
Chemical, peptide, or recombinant protein	Papain	Sigma Aldrich	Cat # P3125-250MG	reuse
Chemical, peptide, or recombinant protein	0.5 mM L‐glutamine	Bio-Techne	Cat # 0218	reuse
Chemical, peptide, or recombinant protein	DPBS	Gibco	Cat #14190250	reuse
Chemical, peptide, or recombinant protein	Vitronectin (VTN-N) Recombinant Human Protein, Truncated	Gibco	Cat # A14700	reuse
Chemical, peptide, or recombinant protein	UltraPure™ DNase/RNase-Free Distilled Water	Invitrogen	Cat #10977015	reuse
Chemical, peptide, or recombinant protein	Matrigel			reuse
Chemical, peptide, or recombinant protein	Geltrex			reuse
Chemical, peptide, or recombinant protein	DNase I recombinant, RNase-free	Millipore Sigma	Cat# 4716728001	reuse
Chemical, peptide, or recombinant protein	Proteinase K, Molecular Biology Grade	New England Bio Labs	Cat# P8107S	reuse
Chemical, peptide, or recombinant protein	FastStart Universal SYBR Green Master (Rox)	Millipore Sigma	Cat# 4913914001	reuse
Chemical, peptide, or recombinant protein	AccuGENE® 0.5 M EDTA Solution	Lonza™	Cat# BMA51201	reuse
Chemical, peptide, or recombinant protein	Salt-active nuclease	Arcticzymes	Cat# 70900-202	reuse
Chemical, peptide, or recombinant protein	OptiPrep - Density Gradient Media (Iodixanol)	Serumwerk	Cat# AXS-1114542-5	reuse
Chemical, peptide, or recombinant protein	Phenol red solution	Millipore Sigma	Cat# 1072420100	reuse
Chemical, peptide, or recombinant protein	Sodium chloride	Millipore Sigma	Cat# S9888-2.5KG	reuse
Chemical, peptide, or recombinant protein	UltraPure™ Tris Buffer (powder format)	Invitrogen™	Cat# 15504020	reuse
Chemical, peptide, or recombinant protein	Magnesium chloride hexahydrate	Millipore Sigma	Cat# 442615-500GM	reuse
Chemical, peptide, or recombinant protein	Calcium chloride	Millipore Sigma	Cat# C1016-500G	reuse
Chemical, peptide, or recombinant protein	10x Tris/Glycine Buffer	BioRad	Cat # 1610734	reuse
Chemical, peptide, or recombinant protein	10x Tris/Glycine/SDS buffer	BioRad	Cat # 1610732	reuse
Chemical, peptide, or recombinant protein	10X TBS	BioRad	Cat # 1706435	reuse
Chemical, peptide, or recombinant protein	RIPA buffer	Millipore	Cat # 20-188	reuse
Chemical, peptide, or recombinant protein	Protease and Phosphatases Inhibitor Cocktail	Roche		reuse
Chemical, peptide, or recombinant protein	Precision Plus Protein™ All Blue Standards	BioRad	Cat # 1610373	reuse
Chemical, peptide, or recombinant protein	Doxycycline	Sigma Aldrich	Cat # D9891-10G	reuse
Chemical, peptide, or recombinant protein	Doxycyline Feed	Bio-Serv	Cat # S3888	reuse
Chemical, peptide, or recombinant protein	O.C.T.Compound	Scigen	cat#4586	reuse
Critical commercial assay	Qiagen Rneasy Mini Columns Protocol	Qiagen	Cat # 74104	reuse
Critical commercial assay	Direct-zol RNA Miniprep kit	Zymo Research	Cat # R2051	reuse
Critical commercial assay	Qubit Protein BR Assay kit	Thermo Fisher	Cat # A50668	reuse
Critical commercial assay	ZymoPURE Plasmid Maxiprep Kit	Zymo Research	Cat # D4202 & D4203	reuse
Critical commercial assay	QIAprep Spin Miniprep Kit	Qiagen	Cat # 27104	reuse
Critical commercial assay	QiAshredder	Qiagen	Cat # 79654	reuse
Critical commercial assay	Clarity Max Western ECL Substrate	BioRad	Cat # 1705062	reuse
Critical commercial assay	Mini-Protean TGX Gels	BioRad	Cat # 4561094	reuse
Critical commercial assay	iBind FD solution kit	Invitrogen	Cat # 2860633	reuse
Critical commercial assay	Zymoclean Gel DNA recovery Kit	Zymo Research	Cat #. D4008	reuse
Critical commercial assay	Trans-Blot Turbo Mini 0.2 um PVDF Transfer Packs	BioRad	Cat # 1704156	reuse
Critical commercial assay	VirusGen AAV Kit + RevIT for 1L Culture	Millipore Sigma	Cat # MIR8007	reuse
Critical commercial assay	iScript™ Reverse Transcription Supermix for RT-qPCR	Biorad	Cat #1708840	reuse
Critical commercial assay	SsoFast™ EvaGreen® Supermix	Biorad	Cat #1725201	reuse
Critical commercial assay	NuPAGE™ 4-12% Bis-Tris Protein Gels, 1.5 mm, 15-wells	Thermofisher Scientific	Cat #NP0336BOX	reuse
Critical commercial assay	Lipofectamine 3000	Thermofisher Scientific	L3000008	reuse
Critical commercial assay	RNA 6000 Pico Kit
Experimental model: Cell line	human embryonic stem cell line (hESC) line CSES07	Cedar-Sinai Medical Center	RRID:CVCL_B818	reuse
Experimental model: Cell line	Human Embryonic Kidney Cells HEK 293		Cat # RL-3216	reuse
Experimental model: Organism/strain	NEB® Stable Competent E. coli	New England Bio Labs	Cat # C3040H	reuse
Experimental model: Organism/strain	C57BL/6J mice	Jackson Labs	Cat # 026267	reuse
Experimental model: Organism/strain	Sncatm1.1Kluk/J mice	Jackson Labs	Cat # 035412	reuse
Experimental model: Organism/strain	heterozygous B6.Cg-7630403G23RikTg(Th-cre)1Tmd/J mice	Jackson Labs	Cat # 008601	reuse
Software/code	EthoVision Xt version 10.1	Noldus		reuse
Software/code	Boris Software	Boris	https://doi.org/10.1111/2041-210X.12584	reuse
Software/code	QuantaSoft Software, version 1.7	Biorad	https://www.bio-rad.com/en-us/life-science/digital-pcr/qx200-droplet-digital-pcr-system/quantasoft-software-regulatory-edition	reuse
Software/code	Image Lab Software for Mac Version 6.1	Biorad	https://www.bio-rad.com/en-us/product/image-lab-software?ID=KRE6P5E8Z	reuse
Software/code	Fiji for MacOS	ImageJ	ImageJ.net	reuse
Software/code	Code for bulkRNA seq	NA	https://github.com/jdthoang/FanY_2025_SAS	New
Software/code	Imaris
Software/code	Fusion
Software/code	R (v4.3.2)
Dataset	RNAseq	NA	https://www.ncbi.nlm.nih.gov/bioproject/PRJNA1227536.	New
